# Systematic genome-wide discovery of host factors governing bacteriophage infectivity

**DOI:** 10.1101/2024.04.20.590424

**Authors:** Chutikarn Chitboonthavisuk, Cody Martin, Phil Huss, Jason M. Peters, Karthik Anantharaman, Srivatsan Raman

**Affiliations:** Department of Biochemistry, University of Wisconsin-Madison, Madison, Wisconsin, USA; Department of Bacteriology, University of Wisconsin-Madison, Madison, Wisconsin, USA; Microbiology Doctoral Training Program, University of Wisconsin-Madison, Madison, Wisconsin, USA; Department of Chemical and Biological Engineering, University of Wisconsin-Madison, Madison, Wisconsin, USA; Pharmaceutical Sciences Division, School of Pharmacy, University of Wisconsin-Madison, Madison, Wisconsin, USA; Great Lakes Bioenergy Research Center, University of Wisconsin-Madison, Madison, Wisconsin, USA; Department of Medical Microbiology and Immunology, University of Wisconsin-Madison, Madison, Wisconsin, USA; Center for Genomic Science Innovation, University of Wisconsin-Madison, Madison, Wisconsin, USA; Department of Integrative Biology, University of Wisconsin-Madison, Madison, Wisconsin, USA

## Abstract

Bacterial host factors regulate the infection cycle of bacteriophages. Except for some well-studied host factors (e.g., receptors or restriction-modification systems), the contribution of the rest of the host genome on phage infection remains poorly understood. We developed ‘PHAGEPACK’, a pooled assay that systematically and comprehensively measures each host gene’s impact on phage fitness. PHAGEPACK combines CRISPR interference with phage packaging to link host perturbation to phage fitness during active infection. Using PHAGEPACK, we constructed a genome-wide map of genes impacting T7 phage fitness in permissive *E. coli*, revealing pathways previously unknown to affect phage packaging. When applied to the non-permissive *E. coli* O121, PHAGEPACK identified pathways leading to host resistance; their removal increased phage susceptibility up to a billion-fold. Bioinformatic analysis indicates phage genomes carry homologs or truncations of key host factors, potentially for fitness advantage. In summary, PHAGEPACK offers valuable insights into phage-host interactions, phage evolution, and bacterial resistance.
