## Supplementary material for "Systematic genome-wide discovery of host factors governing bacteriophage infectivity": Table_S1

### Sheet: Primers
Name	Sequence	Description	Reference
sgRNA_seq_F1	ACACTCTTTCCCTACACGACGCTCTTCCGATCTNNNNNNTGCGACTACTCTTGCCTACTA	to amplify sgRNA for sequencing	In this study
sgRNA_seq_F2	ACACTCTTTCCCTACACGACGCTCTTCCGATCTNNNTGCGACTACTCTTGCCTACTA	to amplify sgRNA for sequencing	In this study
sgRNA_seq_F3	ACACTCTTTCCCTACACGACGCTCTTCCGATCTTGCGACTACTCTTGCCTACTA	to amplify sgRNA for sequencing	In this study
sgRNA_seq_R1	GTGACTGGAGTTCAGACGTGTGCTCTTCCGATCTNNNNNNACAACAGAACGGTCAGCCAC	to amplify sgRNA for sequencing	In this study
sgRNA_seq_R2	GTGACTGGAGTTCAGACGTGTGCTCTTCCGATCTNNNACAACAGAACGGTCAGCCAC	to amplify sgRNA for sequencing	In this study
sgRNA_seq_R3	GTGACTGGAGTTCAGACGTGTGCTCTTCCGATCTACAACAGAACGGTCAGCCAC	to amplify sgRNA for sequencing	In this study
sgRNA_seq_Nextera_F1	TCGTCGGCAGCGTCAGATGTGTATAAGAGACAGNNNNNNGACTGAGCTGAAAGAATTCCT	to amplify sgRNA for sequencing (Nextera adaptor)	In this study
sgRNA_seq_Nextera_F2	TCGTCGGCAGCGTCAGATGTGTATAAGAGACAGNNNGACTGAGCTGAAAGAATTCCT	to amplify sgRNA for sequencing (Nextera adaptor)	In this study
sgRNA_seq_Nextera_F3	TCGTCGGCAGCGTCAGATGTGTATAAGAGACAGGACTGAGCTGAAAGAATTCCT	to amplify sgRNA for sequencing (Nextera adaptor)	In this study
sgRNA_seq_Nextera_R1	GTCTCGTGGGCTCGGAGATGTGTATAAGAGACAGNNNNNNACAACAGAACGGTCAGCCAC	to amplify sgRNA for sequencing (Nextera adaptor)	In this study
sgRNA_seq_Nextera_R2	GTCTCGTGGGCTCGGAGATGTGTATAAGAGACAGNNNACAACAGAACGGTCAGCCAC	to amplify sgRNA for sequencing (Nextera adaptor)	In this study
sgRNA_seq_Nextera_R3	GTCTCGTGGGCTCGGAGATGTGTATAAGAGACAGACAACAGAACGGTCAGCCAC	to amplify sgRNA for sequencing (Nextera adaptor)	In this study
qPCR_lpcA_F	TCGCTACCGTGAAAACCGTC	to perform RT-qPCR	In this study
qPCR_lpcA_R	GCTTCAACGTAGCGGGAGAA	to perform RT-qPCR	In this study
qPCR_trxA_F	GGGCGATCCTCGTCGATTTC	to perform RT-qPCR	In this study
qPCR_trxA_R	CCATATTTCGGCGCAGTGC	to perform RT-qPCR	In this study
qPCR_waaC_F	TGTGGCAATACGTCGCTGG	to perform RT-qPCR	In this study
qPCR_waaC_R	CCCCTGAGCGTCGATAACTG	to perform RT-qPCR	In this study
qPCR_rrnA_F	TGAAGAGTTTGATCATGGCTCAG	to perform RT-qPCR	In this study
qPCR_rrnA_R	TTTCCCAGACATTACTCACCCG	to perform RT-qPCR	In this study
T7_barcode_F1	TCGTCGGCAGCGTCAGATGTGTATAAGAGACAGNNNNNNGCGACTACTCTTGCCTACTA	to amplify sgRNA for sequencing (Nextera adaptor)	In this study
T7_barcode_F2	TCGTCGGCAGCGTCAGATGTGTATAAGAGACAGNNNGCGACTACTCTTGCCTACTA	to amplify sgRNA for sequencing (Nextera adaptor)	In this study
T7_barcode_F3	TCGTCGGCAGCGTCAGATGTGTATAAGAGACAGGCGACTACTCTTGCCTACTA	to amplify sgRNA for sequencing (Nextera adaptor)	In this study
T7_barcode_R1	GTCTCGTGGGCTCGGAGATGTGTATAAGAGACAGNNNNNNCTCACCGTAATGGTCAGC	to amplify sgRNA for sequencing (Nextera adaptor)	In this study
T7_barcode_R2	GTCTCGTGGGCTCGGAGATGTGTATAAGAGACAGNNNCTCACCGTAATGGTCAGC	to amplify sgRNA for sequencing (Nextera adaptor)	In this study
T7_barcode_R3	GTCTCGTGGGCTCGGAGATGTGTATAAGAGACAGCTCACCGTAATGGTCAGC	to amplify sgRNA for sequencing (Nextera adaptor)	In this study
sgRNA_dsDNA_primer	TTAGTTCTCACAGATAAGGGTCTC	to make dsDNA oligo library	In this study
sgRNA_extended_For	GGCGTTCTGCATAGCCATGACGAGGAGACTGTAGG	to extend and amplify sgRNA library for K12/B strains	In this study
sgRNA_extended_Rev	ACAGGTTTAATGGCTTTAGTTCTCACAGATAAGGGTCTC	to extend and amplify sgRNA library for K12/B strains	In this study
sgRNA_O121_unique_For	GACTGCGGCGTTGGT	to amplify sgRNA library in O121 (unique)	In this study
sgRNA_O121_unique_Rev	TCTGTCCCGGGCGTA	to amplify sgRNA library in O121 (unique)	In this study
sgRNA_O121_shared_For	AGTTGACCAGCGCCA	to amplify sgRNA library in O121 (shared)	In this study
sgRNA_O121_shared_Rev	GTGGTAGGCGCGACT	to amplify sgRNA library in O121 (shared)	In this study

### Sheet: Plasmids
Name	Sequence	Description	Reference
pJMP1039	gacgaaagggcctcgtgatacgcctatttttataggttaatgtcatgataataatggtttcttagacgtcaggtggcacttttcggggaaatgtgcgcggaacccctatttgtttatttttctaaatacattcaaatatgtatccgctcatgagacaataaccctgataaatgcttcaataatattgaaaaaggaagagtatgagtattcaacatttccgtgtcgcccttattcccttttttgcggcattttgccttcctgtttttgctcacccagaaacgctggtgaaagtaaaagatgctgaagatcagttgggtgcacgagtgggttacatcgaactggatctcaacagcggtaagatccttgagagttttcgccccgaagaacgttttccaatga…	a helper plasmid containing transposaseABCD gene, R6K gamma origin of replication	[73]
pJMP1189	tcagcccattcgccgccaagctcttcagcaatatcacgggtagccaacgctatgtcctgatagcggtccgccacacccagccggccacagtcgatgaatccagaaaagcggccattttccaccatgatattcggcaagcaggcatcgccatgggtcacgacgagatcctcgccgtcgggcatgcgcgccttgagcctggcgaacagttcggctggcgcgagcccctgatgctcttcgtccagatcatcctgatcgacaagaccggcttccatccgagtacgtgctcgctcgatgcgatgtttcgcttggtggtcgaatgggcaggtagccggatcaagcgtatgcagccgccgcattgcatcagccatgatggatactttctcggcaggagcaaggtga…	a donor plasmid containing Hsa Spy dCas9 and mrfp genes, R6K gamma origin of replication	[73]
pJMP1339	ctgataccgctcgccgcagccgaacgaccgagcgcagcgggtcagtgagcgaggaagcggaagagcgcccaatacgcaaaccgcctctccccgcgcgttggccgattcattaatgcagcgcccaaacataacaggaagaaaaatgccccgctgtgggcggacaaaatagttgggaactgggaggggtggaaatggagtttttaaggattatttagggaagagtgacaaaatagatgggaactgggtgtagcgtcgtaagctaatacgaaaattaaaaatgacaaaatagtttggaactagatttcacttatctggttcttgaggcggttaaaagagccgtactcttctccgatgtcgactaggccatgatgctcattctgtgggaccaaaacgaaaaaa…	a donor plasmid of sgRNA, sgRNA scaffold, and lacI gene, R6K gamma origin of replication	[73]
pT7cand01	gcgcccaatacgcaaaccgcctctccccgcgcgttggccgattcattaatgcagctggcacgacaggtttcccgactggaaagcgggcagtgagcgcaacgcaattaatgtgagttagctcactcattaggcaccccaggctttacactttatgcttccggctcgtatgttgtgtggaattgtgagcggataacaatttcacacaggaaacagctaaactttaagataggcgttgacttgatgggtctttaggtgtaggctttaggtgttggctttaggatggacgttaggaggtgactttaggaggatactttaggagactgtaacagatagggacacagagagacactcaaggtaacacccaaagacaaacccaagggtcatccccaacccttaggg…	pUC19 plasmid containing packaging sequence candidate 1	In this study
pT7cand02	gcgcccaatacgcaaaccgcctctccccgcgcgttggccgattcattaatgcagctggcacgacaggtttcccgactggaaagcgggcagtgagcgcaacgcaattaatgtgagttagctcactcattaggcaccccaggctttacactttatgcttccggctcgtatgttgtgtggaattgtgagcggataacaatttcacacaggaaacagctacgttaggaggtgactttaggaggatactttaggagactgtaacagatagggacacagagagacactcaaggtaacacccaaagacaaacccaagggtcatccccaacccttagggaaccctcaaggtcaaccgaaggttgactttaggtgattggctgggctttaggtaccccctatggggga…	pUC19 plasmid containing packaging sequence candidate 2	In this study
pT7cand03	gcgcccaatacgcaaaccgcctctccccgcgcgttggccgattcattaatgcagctggcacgacaggtttcccgactggaaagcgggcagtgagcgcaacgcaattaatgtgagttagctcactcattaggcaccccaggctttacactttatgcttccggctcgtatgttgtgtggaattgtgagcggataacaatttcacacaggaaacagctacgttaggaggtgactttaggaggatactttaggagactgtaacagatagggacacagagagacactcaaggtaacacccaaagccaagggtcatccccaacccttagggaaccctcaaggtcaaccgaaggttgactttaggtgattggctgggctttaggtaccccctatgggggaacttta…	pUC19 plasmid containing packaging sequence candidate 3	In this study
pT7cand04	gcgcccaatacgcaaaccgcctctccccgcgcgttggccgattcattaatgcagctggcacgacaggtttcccgactggaaagcgggcagtgagcgcaacgcaattaatgtgagttagctcactcattaggcaccccaggctttacactttatgcttccggctcgtatgttgtgtggaattgtgagcggataacaatttcacacaggaaacagctaagggacacagagagacactcaaggtaacacccaaagacaaacccaagggtcatccccaacccttagggaaccctcaaggtcaaccgaaggttgactttaggtgattggctgggctttaggtaccccctatgggggaactttaggtccgtacactgtgagatagtcactcagatttttatggta…	pUC19 plasmid containing packaging sequence candidate 4	In this study
psgRNA01	ggttacatcgaactggatctcaacagcggtaagatccttgagagttttcgccccgaagaacgttttccaatgatgagcacttttaaagttctgctatgtggcgcggtattatcccgtattgacgccgggcaagagcaactcggtcgccgcatacactattctcagaatgacttggttgagtactcaccagtcacagaaaagcatcttacggatggcatgacagtaagagaattatgcagtgctgccataaccatgagtgataacactgcggccaacttacttctgacaacgatcggaggaccgaaggagctaaccgcttttttgcacaacatgggggatcatgtaactcgccttgatcgttgggaaccggagctgaatgaagccataccaaacgacgag…	pCC_sgRNA with the removal of T7 packaging sequence (candidate 3), for clonal validation knockdown	In this study
pT7sgRNA01	ggttacatcgaactggatctcaacagcggtaagatccttgagagttttcgccccgaagaacgttttccaatgatgagcacttttaaagttctgctatgtggcgcggtattatcccgtattgacgccgggcaagagcaactcggtcgccgcatacactattctcagaatgacttggttgagtactcaccagtcacagaaaagcatcttacggatggcatgacagtaagagaattatgcagtgctgccataaccatgagtgataacactgcggccaacttacttctgacaacgatcggaggaccgaaggagctaaccgcttttttgcacaacatgggggatcatgtaactcgccttgatcgttgggaaccggagctgaatgaagccataccaaacgacgag…	pUC19 plasmid containing packaging sequence candidate 3, lacIq and lacI gene, sgRNA region and scaffold, for sgRNA delivery in CRISPRi.	In this study

### Sheet: Oligo
Name	Sequence	Description	Reference
candidate 1	AACTTTAAGATAGGCGTTGACTTGATGGGTCTTTAGGTGTAGGCTTTAGGTGTTGGCTTTAGGATGGACGTTAGGAGGTGACTTTAGGAGGATACTTTAGGAGACTGTAACAGATAGGGACACAGAGAGACACTCAAGGTAACACCCAAAGACAAACCCAAGGGTCATCCCCAACCCTTAGGGAACCCTCAAGGTCAACCGAAGGTTGACTTTAGGTGATTGGCTGGGCTTTAGGTACCCCCTATGGGGGAACTTTAGGTCCGTACACTGTGAGATAGTCACTCAGATTTTTATGGTATATTTTAAAGGACCCTATAGGAACTCCATAGGCCCTCTCTAAGACCCTCTTTAGGTGACACTGATAGGATGGCCTATCTTTAGGTATAGACCTTAGGATAG…	packaging sequence candidate 1	In this study
candidate 2	ACGTTAGGAGGTGACTTTAGGAGGATACTTTAGGAGACTGTAACAGATAGGGACACAGAGAGACACTCAAGGTAACACCCAAAGACAAACCCAAGGGTCATCCCCAACCCTTAGGGAACCCTCAAGGTCAACCGAAGGTTGACTTTAGGTGATTGGCTGGGCTTTAGGTACCCCCTATGGGGGAACTTTAGGTCCGTACACTGTGAGATAGTCACTCAGATTTTTATGGTATATTTTAAAGGACCCTATAGGAACCTCCCTTTATGTTGGTCCTTAAGTTAAGGTGATACTAATACAATATAATCACCATTCTTAGAGGTCACTCTAGGTACACCATTATGCATACTTTATGCACTCTATAAGTATTCATTCAGTATCTATATAGTAACCTTTCGTCCC…	packaging sequence candidate 2	In this study
candidate 3	ACGTTAGGAGGTGACTTTAGGAGGATACTTTAGGAGACTGTAACAGATAGGGACACAGAGAGACACTCAAGGTAACACCCAAAGCCAAGGGTCATCCCCAACCCTTAGGGAACCCTCAAGGTCAACCGAAGGTTGACTTTAGGTGATTGGCTGGGCTTTAGGTACCCCCTATGGGGGAACTTTAGGTCCGTACACTGTGAGATAGTCACTCAGATTTTTATGGTATATTTTAAAGGACCCTATAGGAACCTCCCTTTATGTTGGTCCTTAAGTTAAGGTGATACTAATACAATATAATCACCATTCTTAGAGGTCACTCTAGGTACACCATTATGCATACTTTATGCACTCTATAAGTATTCATTCAGTATCTATATAGTAACCTTTCGTCCCTCCTCT…	packaging sequence candidate 3	In this study
candidate 4	AGGGACACAGAGAGACACTCAAGGTAACACCCAAAGACAAACCCAAGGGTCATCCCCAACCCTTAGGGAACCCTCAAGGTCAACCGAAGGTTGACTTTAGGTGATTGGCTGGGCTTTAGGTACCCCCTATGGGGGAACTTTAGGTCCGTACACTGTGAGATAGTCACTCAGATTTTTATGGTATATTTTAAAGGACCCTATAGGAACTCCATAGGCCCTCTCTAAGACCCTCTTTAGGTGACACTGATAGGATGGCCTATCTTTAGGTATAGACCTTAGGATAGACCATTAGAGGCTCTTTATGGGTATACCTTAGGACTTGACTCTATAGGGATGAAGTGGTGTGATGCAATCATACCGCTGAATCCCTCGGTGAGCCATCAGTCGGTCAGGAAGACC…	packaging sequence candidate 4	In this study
mrfp_gRNA_F	TAGTAACTTTCAGTTTAGCGGTCT	sgRNA oligo targeting mrfp	[73]
mrfp_gRNA_R	AAACAGACCGCTAAACTGAAAGTT	sgRNA oligo targeting mrfp	[73]
CC_gRNA_for_epsJ_2	TAGTATGTATGAATTTCTTCTTTC	sgRNA oligo for clonal validation	In this study
CC_gRNA_for_gspA_3	TAGTAAATAACGTCCATTCATTTC	sgRNA oligo for clonal validation	In this study
CC_gRNA_for_wzzE	TAGTTCGGCCGGTTTCCCAGGCAT	sgRNA oligo for clonal validation	In this study
CC_gRNA_for_wecD_1	TAGTGGCTCAATACTGGCGCGGAC	sgRNA oligo for clonal validation	In this study
CC_gRNA_for_hypo_04657	TAGTGCTGTAATTTTTATATTCCC	sgRNA oligo for clonal validation	In this study
CC_gRNA_for_rclR	TAGTTAACGCGCCGCCGCAAGGTC	sgRNA oligo for clonal validation	In this study
CC_gRNA_for_wbpA	TAGTTTATATTCATCAATTGGAGT	sgRNA oligo for clonal validation	In this study
CC_gRNA_for_rfaY	TAGTGCCATAATCTTTTATTTCGT	sgRNA oligo for clonal validation	In this study
CC_gRNA_for_galE	TAGTAATTCGCTCCATTAGGCTTA	sgRNA oligo for clonal validation	In this study
CC_gRNA_for_coaE	TAGTACCTCATAATTTATATTCCC	sgRNA oligo for clonal validation	In this study
CC_gRNA_for_hupA	TAGTGGCAATTTTGATTTCTTTAC	sgRNA oligo for clonal validation	In this study
CC_gRNA_for_tomB	TAGTAGCCATGATTGCTTTCTTCA	sgRNA oligo for clonal validation	In this study
CC_gRNA_for_cysN	TAGTGGCGATTTGTTGTGCAAGTG	sgRNA oligo for clonal validation	In this study
CC_gRNA_for_csgD	TAGTTCAAAGTATCCTGCCAATAA	sgRNA oligo for clonal validation	In this study
CC_gRNA_for_alsT	TAGTGTTTTCGGCGTAAATGTAGT	sgRNA oligo for clonal validation	In this study
CC_gRNA_for_minC	TAGTGTATTTTGCGCTGGAGCCTG	sgRNA oligo for clonal validation	In this study
CC_gRNA_for_hypA	TAGTAACCTTCCGCCACGCTGCCG	sgRNA oligo for clonal validation	In this study
CC_gRNA_for_dacC	TAGTCGAATGCCGTTGGGGCAAAA	sgRNA oligo for clonal validation	In this study
CC_gRNA_for_gmm	TAGTAAAGTCGAGAGAGACAAGCG	sgRNA oligo for clonal validation	In this study
CC_gRNA_for_ehaG	TAGTCAGTATAATTCCCTGTGGCA	sgRNA oligo for clonal validation	In this study
CC_gRNA_rev_epsJ_2	AAACGAAAGAAGAAATTCATACAT	sgRNA oligo for clonal validation	In this study
CC_gRNA_rev_gspA_3	AAACGAAATGAATGGACGTTATTT	sgRNA oligo for clonal validation	In this study
CC_gRNA_rev_wecD_1	AAACGTCCGCGCCAGTATTGAGCC	sgRNA oligo for clonal validation	In this study
CC_gRNA_rev_hypo_04657	AAACGGGAATATAAAAATTACAGC	sgRNA oligo for clonal validation	In this study
CC_gRNA_rev_rclR	AAACGACCTTGCGGCGGCGCGTTA	sgRNA oligo for clonal validation	In this study
CC_gRNA_rev_wbpA	AAACACTCCAATTGATGAATATAA	sgRNA oligo for clonal validation	In this study
CC_gRNA_rev_rfaY	AAACACGAAATAAAAGATTATGGC	sgRNA oligo for clonal validation	In this study
CC_gRNA_rev_galE	AAACTAAGCCTAATGGAGCGAATT	sgRNA oligo for clonal validation	In this study
CC_gRNA_rev_coaE	AAACGGGAATATAAATTATGAGGT	sgRNA oligo for clonal validation	In this study
CC_gRNA_rev_hupA	AAACGTAAAGAAATCAAAATTGCC	sgRNA oligo for clonal validation	In this study
CC_gRNA_rev_tomB	AAACTGAAGAAAGCAATCATGGCT	sgRNA oligo for clonal validation	In this study
CC_gRNA_rev_cysN	AAACCACTTGCACAACAAATCGCC	sgRNA oligo for clonal validation	In this study
CC_gRNA_rev_wzzE	AAACATGCCTGGGAAACCGGCCGA	sgRNA oligo for clonal validation	In this study
CC_gRNA_rev_csgD	AAACTTATTGGCAGGATACTTTGA	sgRNA oligo for clonal validation	In this study
CC_gRNA_rev_alsT	AAACACTACATTTACGCCGAAAAC	sgRNA oligo for clonal validation	In this study
CC_gRNA_rev_minC	AAACCAGGCTCCAGCGCAAAATAC	sgRNA oligo for clonal validation	In this study
CC_gRNA_rev_hypA	AAACCGGCAGCGTGGCGGAAGGTT	sgRNA oligo for clonal validation	In this study
CC_gRNA_rev_dacC	AAACTTTTGCCCCAACGGCATTCG	sgRNA oligo for clonal validation	In this study
CC_gRNA_rev_gmm	AAACCGCTTGTCTCTCTCGACTTT	sgRNA oligo for clonal validation	In this study
CC_gRNA_rev_ehaG	AAACTGCCACAGGGAATTATACTG	sgRNA oligo for clonal validation	In this study
CC_gRNA_for_wbgU	TAGTCCCTCCGATATACTGAACTG	sgRNA oligo for clonal validation	In this study
CC_gRNA_for_hypothetical protein_O121_01731	TAGTACGAAGACCTTTATTCAGAA	sgRNA oligo for clonal validation	In this study
CC_gRNA_for_wecA	TAGTGACTTTTTTTGCCACCTTAC	sgRNA oligo for clonal validation	In this study
CC_gRNA_for_rfaH	TAGTGTAATAATCACCTTATCACC	sgRNA oligo for clonal validation	In this study
CC_gRNA_for_rffH_1	TAGTATCATTGGCTTATCGTAAAT	sgRNA oligo for clonal validation	In this study
CC_gRNA_rev_wbgU	AAACCAGTTCAGTATATCGGAGGG	sgRNA oligo for clonal validation	In this study
CC_gRNA_rev_hypothetical protein_O121_01731	AAACTTCTGAATAAAGGTCTTCGT	sgRNA oligo for clonal validation	In this study
CC_gRNA_rev_wecA	AAACGTAAGGTGGCAAAAAAAGTC	sgRNA oligo for clonal validation	In this study
CC_gRNA_rev_rfaH	AAACGGTGATAAGGTGATTATTAC	sgRNA oligo for clonal validation	In this study
CC_gRNA_rev_rffH_1	AAACATTTACGATAAGCCAATGAT	sgRNA oligo for clonal validation	In this study
