## Supplementary material for "Systematic genome-wide discovery of host factors governing bacteriophage infectivity": Table_S3_Figure1

### Sheet: Fig_1C
sample	CFU_ml	SD
Candidate1	5.48148e+06	256600
Candidate2	2.79259e+07	2.98418e+06
Candidate3	4.74074e+07	1.2239e+07
Candidate4	126667	11547

### Sheet: Fig_1D
sample	CFU_ml	SD
MG1655	1.28148e+07	1.7962e+06
BL1(DE3)	5.33333e+07	9.68644e+06
BW25113	1.04444e+08	3.1427e+07
BL21	6.07407e+08	5.59247e+07
10G	4.74074e+07	1.2239e+07

### Sheet: Fig_1E
sgRNA	Gene	logFC	logCPM	F	PValue
2_01	random	0.160103	15.3231	35.9549	2.73565e-06
2_02	random	0.947577	15.4957	1102.98	1.90961e-22
2_03	random	0.762788	16.1259	799.343	1.0256e-20
2_04	random	-0.0189841	15.5908	0.494131	0.488486
2_05	random	1.3813	14.5334	1983.71	1.25364e-25
2_06	random	0.76537	14.6937	591.545	4.10846e-19
2_07	random	0.181898	14.7909	40.9893	9.81998e-07
2_08	random	0.0220669	15.5353	0.653407	0.426407
2_09	random	1.17786	15.188	891.102	2.68354e-21
2_10	random	-0.422447	15.1374	195.081	2.00949e-13
2_11	random	0.0636979	14.4467	4.28934	0.0486604
b0160-179257-179277	dgt	-0.438401	14.2158	148.34	4.20564e-12
b0160-179287-179307	dgt	1.21294	14.1808	1468.43	5.40708e-24
b0160-179310-179330	dgt	-1.09146	16.0784	1347.69	1.57743e-23
b0160-179366-179386	dgt	0.806117	12.3803	232.759	2.68821e-14
b0222-243551-243571	gmhA	-2.70102	9.13177	203.83	1.22333e-13
b0222-243619-243639	gmhA	-4.98134	12.4517	2316.85	1.78616e-26
b0222-243650-243670	gmhA	0.478573	12.6606	89.7498	8.12664e-10
b0222-243673-243693	gmhA	-5.90966	12.572	3080.8	4.95428e-28
b1708-1792612-1792632	nlpC	1.70669	14.784	2821.73	1.49725e-27
b1708-1792646-1792666	nlpC	-0.4908	14.0099	200.066	1.51091e-13
b1708-1792669-1792689	nlpC	-0.0936878	11.9142	2.23828	0.146959
b1708-1792698-1792718	nlpC	1.39119	9.88579	81.4628	2.11894e-09
b1710-1793967-1793987	btuE	-2.03905	12.7118	1240.12	4.44685e-23
b1710-1793987-1794007	btuE	1.1375	13.8357	1050.89	3.4817e-22
b1710-1794035-1794055	btuE	1.61262	14.1061	2324.5	1.71373e-26
b1710-1794077-1794097	btuE	-6.08089	12.3852	3122.37	4.18481e-28
b3052-3196598-3196618	waaE	-4.05156	14.0607	6182.51	7.52489e-32
b3052-3196623-3196643	waaE	-0.566542	11.8802	67.5665	1.26955e-08
b3052-3196651-3196671	waaE	-2.43528	12.616	1594.03	1.93898e-24
b3052-3196716-3196736	waaE	-2.15569	12.5826	1236.04	4.63345e-23
b3398-3526479-3526499	igaA	-0.433413	14.2857	155.939	2.43446e-12
b3398-3526509-3526529	igaA	-10.8421	10.373	826.348	9.35264e-20
b3398-3526548-3526568	igaA	-5.94067	11.9373	1679.62	1.00801e-24
b3398-3526572-3526592	igaA	-7.02318	10.3263	913.639	1.97074e-21
b3619-3794003-3794023	waaD	-9.21534	11.5913	1735.43	6.69579e-25
b3619-3794042-3794062	waaD	-5.68795	11.9647	1778.85	4.91383e-25
b3619-3794063-3794083	waaD	-6.46849	13.2011	4771.55	1.98771e-30
b3619-3794085-3794105	waaD	-4.54933	10.2606	628.948	1.94384e-19
b3621-3796026-3796046	waaC	-0.986503	14.4129	897.319	2.46262e-21
b3621-3796052-3796072	waaC	-13.1257	12.6128	3926.5	1.45322e-27
b3621-3796114-3796134	waaC	NA	NA	NA	NA
b3621-3796147-3796167	waaC	-1.76317	13.7254	1894.43	2.23306e-25
b3781-3965784-3965804	trxA	-2.22864	13.3956	2196.33	3.49383e-26
b3781-3965835-3965855	trxA	-1.45331	14.7729	2425.54	1.00401e-26
b3781-3965866-3965886	trxA	0.597303	15.1523	462.602	8.10351e-18
b3781-3965927-3965947	trxA	0.805049	14.6331	689.052	6.36013e-20
random-1-1	random	0.331667	14.2232	117.189	5.25917e-11
random-1-2	random	0.903158	15.892	1093.89	2.11647e-22
random-1-3	random	0.0204573	14.752	0.444776	0.510842
random-1-4	random	-1.26059	14.4875	1415.16	8.57633e-24
