## Supplementary material for "Systematic genome-wide discovery of host factors governing bacteriophage infectivity": Table_S6_Figure5

### Sheet: Fig_4A
knockdown	EOP_1	EOP_2	EOP_3
wecA	1.10882	2.07692	0.954545
galE	1.53846	1.11364	1
hypo_04657	1.09412	1.5	1
rfaH	0.970588	1.65385	0.886364
hypo_01731	1.19118	1.46154	0.818182
wbpA	1.07451	1.5	0.863636
wbgU	1.2549	1.03846	1.09091
rfaY	1.13725	1.23077	0.977273
BW25113_RFP	1	1	1
epsJ_2	1.01471	1.34615	0.568182
wecD	0.956863	1.07692	0.818182
rclR	1.15441	0.807692	0.795455
rffH1	0.979412	0.923077	0.818182
wecC	1.11765	0.769231	0.818182
csgD	1	0.977273	0.651163
gspA_3	1.13462	0.568182	0.44186
wzzE	0.807692	0.818182	0.465116
coaE	0.711538	0.363636	0.455882
hupA	0.0113636	0.00784314	0.00382353
gmm	0.000753846	0.000272727	6.86275e-05
cysN	0.000230769	0.000257576	0.000209302
ehaG	0.000346154	8.33333e-05	5.5814e-05
tomB	0.000171154	9.77273e-05	3.23529e-05
dacC	8.18462e-05	0.000129545	2.94118e-05
hypA	3.40909e-05	0.000130882	1.39535e-05
minC	5.76923e-05	3.75e-05	1.76471e-05
alsT	3.40909e-05	2.38372e-05	6.61765e-06
O121_RFP	0	0	0
BW25113_plaquing	0.980769	0.75	1.26923
